# Activation of cryptic splicing in bovine *WDR19* is associated with reduced semen quality and male fertility

**DOI:** 10.1101/2020.01.16.907865

**Authors:** Maya Hiltpold, Guanglin Niu, Naveen Kumar Kadri, Danang Crysnanto, Zih-Hua Fang, Mirjam Spengeler, Fritz Schmitz-Hsu, Christian Fuerst, Hermann Schwarzenbacher, Franz R. Seefried, Frauke Seehusen, Ulrich Witschi, Angelika Schnieke, Ruedi Fries, Heinrich Bollwein, Krzysztof Flisikowski, Hubert Pausch

## Abstract

Cattle are ideally suited to investigate the genetics of male reproduction, because semen quality and fertility are recorded for all ejaculates of artificial insemination bulls. We analysed 26,090 ejaculates of 794 Brown Swiss bulls to assess ejaculate volume, sperm concentration, sperm motility, sperm head and tail anomalies and insemination success. The heritability of the six semen traits was between 0 and 0.26. Genome-wide association testing on 607,511 SNPs revealed a QTL on bovine chromosome 6 that was associated with sperm motility (P = 2.5 × 10^−27^), head (P = 2.0 × 10^−44^) and tail anomalies (P = 7.2 × 10^−49^) and insemination success (P = 9.9 × 10^−13^). The QTL harbors a recessive allele that compromises semen quality and male fertility. We replicated the effect of the QTL on fertility (P = 7.1 × 10^−32^) in an independent cohort of 2481 Brown Swiss bulls. The analysis of whole-genome sequencing data revealed that a synonymous variant (BTA6:58373887C>T, rs474302732) in *WDR19* encoding WD repeat-containing protein 19 was in linkage disequilibrium with the fertility-associated haplotype. WD repeat-containing protein 19 is a constituent of the intraflagellar transport complex that is essential for the physiological function of motile cilia and flagella. Bioinformatic and transcription analyses revealed that the BTA6:58373887 T-allele activates a cryptic exonic splice site that eliminates three evolutionarily conserved amino acids from WDR19. Western blot analysis demonstrated that the BTA6:58373887 T-allele decreases protein expression. We make the remarkable observation that, in spite of negative effects on semen quality and bull fertility, the BTA6:58373887 T-allele has a frequency of 24 % in the Brown Swiss population. Our findings are the first to uncover a variant that is associated with quantitative variation in semen quality and male fertility in cattle.

**Author summary:** In cattle farming, artificial insemination is the most commonly used method of breeding. To ensure high fertilization rates, ejaculate quality and insemination success are closely monitored in artificial insemination bulls. We analyse semen quality, insemination success and microarray-called genotypes at more than 600,000 genome-wide SNP markers in 794 bulls to identify a recessive allele that compromises semen quality. We take advantage of whole-genome sequencing to pinpoint a variant in the coding sequence of *WDR19* encoding WD repeat-containing protein 19 that activates a novel exonic splice site. Our results indicate that cryptic splicing in *WDR19* is associated with reduced male reproductive performance. This is the first report of a variant that contributes to quantitative variation in bovine semen quality.
