## Supporting File 6 for "Activation of cryptic splicing in bovine *WDR19* is associated with reduced semen quality and male fertility"

accession	breed
SAMEA4827645	OBV
SAMEA4827646	OBV
SAMEA4827647	OBV
SAMEA4827648	OBV
SAMEA4827649	OBV
SAMEA4827650	OBV
SAMEA4827651	OBV
SAMEA4827652	OBV
SAMEA4827653	OBV
SAMEA4827654	OBV
SAMEA4827655	OBV
SAMEA4827656	OBV
SAMEA4827657	OBV
SAMEA4827658	OBV
SAMEA4827659	OBV
SAMEA4827660	OBV
SAMEA4827661	OBV
SAMEA4827662	OBV
SAMEA4827663	OBV
SAMEA4827664	OBV
SAMEA4827665	OBV
SAMEA4827666	OBV
SAMEA4827667	OBV
SAMEA4827668	OBV
SAMEA4827669	OBV
SAMEA4827670	OBV
SAMEA4827671	OBV
SAMEA4827672	OBV
SAMEA4827673	OBV
SAMEA4827674	OBV
SAMEA5059741	OBV
SAMEA5059742	OBV
SAMEA5059743	OBV
SAMEA5059744	OBV
SAMEA5059745	OBV
SAMEA5059746	OBV
SAMEA5059747	OBV
SAMEA5059748	OBV
SAMEA5059749	OBV
SAMEA5059750	OBV
SAMEA5059751	OBV
SAMEA5059752	OBV
SAMEA5059753	OBV
SAMEA5059754	OBV
SAMEA5059755	OBV
SAMEA5059756	OBV
SAMEA5059757	OBV
SAMEA5059758	OBV
SAMEA6272117	OBV
SAMEA5059759	OBV
SAMEA5159792	BSW
SAMEA5159791	BSW
SAMEA5159788	BSW
SAMEA5159783	BSW
SAMEA5159785	BSW
SAMEA5159799	BSW
SAMEA5159787	BSW
SAMEA5159761	BSW
SAMEA5159782	BSW
SAMEA5159775	BSW
SAMEA5159786	BSW
SAMEA5159784	BSW
SAMEA5159798	BSW
SAMEA5159781	BSW
SAMEA5159780	BSW
SAMEA5159777	BSW
SAMEA5159797	BSW
SAMEA5159774	BSW
SAMEA5159769	BSW
SAMEA5159778	BSW
SAMEA5159771	BSW
SAMEA5159779	BSW
SAMEA5159772	BSW
SAMEA5159773	BSW
SAMEA5159793	BSW
SAMEA5159770	BSW
SAMEA5159795	OBV
SAMEA5159768	OBV
SAMEA5159796	OBV
SAMEA5159789	OBV
SAMEA5159790	OBV
SAMEA5159794	OBV
SAMEA5159776	OBV
SAMEA5159767	OBV
SAMN05216093	OBV
SAMN05216095	OBV
SAMN05216094	OBV
SAMN05216096	OBV
SAMEA6272131	FV
SAMEA6272130	FV
SAMEA4644727	BSW
SAMEA4644728	BSW
SAMEA19864918	BSW
SAMEA4644765	BSW
SAMEA4644766	BSW
SAMEA4644768	OBV
SAMEA4644769	BSW
SAMEA19312918	BSW
SAMEA19313668	BSW
SAMEA19314418	BSW
SAMEA19315168	BSW
SAMEA19318918	BSW
SAMEA19323418	BSW
SAMEA4644754	BSW
SAMEA4644755	BSW
SAMEA4644756	BSW
SAMEA4644730	OBV
SAMEA4644734	OBV
SAMEA4644735	BSW
SAMEA4644757	BSW
SAMEA4644739	BSW
SAMEA4644740	OBV
SAMEA4644741	BSW
SAMEA4644742	BSW
SAMEA4644758	BSW
SAMEA4644743	BSW
SAMEA4644749	OBV
SAMEA4644750	OBV
SAMEA4644762	BSW
SAMEA4644763	BSW
SAMEA4644764	OBV
SAMEA3682652	TGV
SAMEA2357050	TGV
SAMN07692225	BSW
SAMN02671625	FV
SAMN02671626	FV
SAMN02671627	FV
SAMN02671628	FV
SAMN02671629	FV
SAMN02671630	FV
SAMN02671631	FV
SAMN02671632	FV
SAMN02671633	FV
SAMN02671634	FV
SAMN02671635	FV
SAMN02671636	FV
SAMN02671637	FV
SAMN02671638	FV
SAMN02671639	FV
SAMN02671640	FV
SAMN02671641	FV
SAMN02671642	FV
SAMN02671643	FV
SAMN02671644	FV
SAMN02671645	FV
SAMN02671646	FV
SAMN02671647	FV
SAMN02671648	FV
SAMN02671649	FV
SAMN02671650	FV
SAMN02671651	FV
SAMN02671652	FV
SAMN02671653	FV
SAMN02671654	FV
SAMN02671655	FV
SAMN02671656	FV
SAMN02671657	FV
SAMN02671658	FV
SAMN02671659	FV
SAMN02671661	FV
SAMN02671662	FV
SAMN02671663	FV
SAMN02671664	FV
SAMN02671665	FV
SAMN02671666	FV
SAMN02671667	FV
SAMN02671572	HOL
SAMN02671574	HOL
SAMN02671576	HOL
SAMN02671578	HOL
SAMN02671580	HOL
SAMN02671582	HOL
SAMN02671584	HOL
SAMN02671586	HOL
SAMN02671588	HOL
SAMN02671590	HOL
SAMN02671592	HOL
SAMN02671594	HOL
SAMN02671596	HOL
SAMN02671455	HOL
SAMN02671457	HOL
SAMN02671459	HOL
SAMN02671461	HOL
SAMN02671463	HOL
SAMN02671465	HOL
SAMN02671467	HOL
SAMN02671469	HOL
SAMN02671471	HOL
SAMN02671473	HOL
SAMN02671475	HOL
SAMN02671477	HOL
SAMN02671479	HOL
SAMN02671481	HOL
SAMN02671483	HOL
SAMN02671485	HOL
SAMN02671487	HOL
SAMN02671489	HOL
SAMN02671491	HOL
SAMN02671493	HOL
SAMN02671495	HOL
SAMN02671613	HOL
SAMN02671615	HOL
SAMN02671617	HOL
SAMN02671619	HOL
SAMN02671621	HOL
SAMN02671623	HOL
SAMN02671668	HOL
SAMN02671670	HOL
SAMN02671672	HOL
SAMN02671674	HOL
SAMN02671676	HOL
SAMN02671725	HOL
SAMN02671727	HOL
SAMN02671729	HOL
SAMN02671731	HOL
SAMEA6272085	OBV
SAMEA6272091	OBV
SAMEA6272090	OBV
SAMEA6272089	OBV
SAMEA6272088	OBV
SAMEA6272093	OBV
SAMEA6272087	OBV
SAMEA6272086	OBV
SAMEA6272092	OBV
SAMEA6272094	OBV
SAMEA6272115	OBV
SAMEA6272114	OBV
SAMEA6272112	OBV
SAMEA6272113	OBV
SAMEA6272110	OBV
SAMEA6272103	OBV
SAMEA6272109	OBV
SAMEA6272107	OBV
SAMEA6272102	OBV
SAMEA6272100	OBV
SAMEA6272133	FV
SAMEA6272134	FV
SAMEA6272128	FV
SAMEA6163196	BSW
SAMEA6163197	BSW
SAMEA6163198	BSW
SAMEA6163199	BSW
SAMEA6272129	FV
SAMEA6272132	FV
SAMEA5064546	NRC
SAMEA5064547	NRC
SAMEA6272119	OBV
SAMEA6272123	OBV
SAMEA6272118	OBV
SAMEA6272120	OBV
SAMEA6272121	OBV
SAMEA6272126	OBV
SAMEA6272124	OBV
SAMEA6272122	OBV
SAMEA6272127	OBV
SAMEA6272125	OBV
SAMEA6272084	OBV
SAMEA6272083	OBV
SAMEA6272082	OBV
SAMEA6272095	BSW
SAMEA6272096	BSW
SAMEA6272097	BSW
SAMEA6272098	BSW
SAMEA6272099	BSW
SAMEA6272101	BSW
SAMEA6272104	BSW
SAMEA6272105	BSW
SAMEA6272106	BSW
SAMEA6272108	BSW
SAMEA6272111	BSW
SAMEA6272116	BSW
SAMEA5159887	TGV
SAMEA5159888	TGV
SAMEA5159889	TGV
SAMEA5159861	BSW
SAMEA5159863	BSW
SAMEA5159864	BSW
SAMEA5159865	BSW
SAMEA5159866	BSW
SAMEA5159867	BSW
SAMEA5159868	BSW
SAMEA5159869	BSW
SAMEA5159870	BSW
SAMEA5159871	BSW
SAMEA5159872	BSW
SAMEA5159873	BSW
SAMEA5159874	BSW
SAMEA5159875	BSW
SAMEA5159885	BSW
SAMEA5159837	OBV
SAMEA5159843	OBV
SAMEA5159848	OBV
SAMEA5159849	OBV
SAMEA5159850	OBV
SAMEA5159886	OBV
