## Supporting File 9 for "Activation of cryptic splicing in bovine *WDR19* is associated with reduced semen quality and male fertility": motil

0	BSW00001	82.5
0	BSW00002	83.913
0	BSW00003	87.368
0	BSW00004	87.292
0	BSW00005	82.708
0	BSW00006	83.556
0	BSW00007	86.429
0	BSW00008	78.519
0	BSW00009	90
0	BSW00010	86.034
0	BSW00011	85.75
0	BSW00012	84.048
0	BSW00013	81.786
0	BSW00014	80.882
0	BSW00015	88.947
0	BSW00016	82.018
0	BSW00017	89.107
0	BSW00018	88.137
0	BSW00019	87.4
0	BSW00020	86.667
0	BSW00021	82.679
0	BSW00022	89.875
0	BSW00023	85.943
0	BSW00024	85.167
0	BSW00025	87.75
0	BSW00026	86.25
0	BSW00027	86.875
0	BSW00028	86.803
0	BSW00029	82.846
0	BSW00030	86.667
0	BSW00031	83.636
0	BSW00032	84.091
0	BSW00033	85.278
0	BSW00034	89.318
0	BSW00035	79.412
0	BSW00036	87.989
0	BSW00037	85
0	BSW00038	82.941
0	BSW00039	85.818
0	BSW00040	85.208
0	BSW00041	84.333
0	BSW00042	89.667
0	BSW00043	88.828
0	BSW00044	88.455
0	BSW00045	86.364
0	BSW00046	89.375
0	BSW00047	88.75
0	BSW00048	86.364
0	BSW00049	92.273
0	BSW00050	89.318
0	BSW00051	89
0	BSW00052	89.576
0	BSW00053	86.5
0	BSW00054	88.1
0	BSW00055	87.826
0	BSW00056	84
0	BSW00057	88.125
0	BSW00058	87.917
0	BSW00059	85.6
0	BSW00060	81.705
0	BSW00061	85.303
0	BSW00062	87.333
0	BSW00063	82.812
0	BSW00064	89.615
0	BSW00065	86.667
0	BSW00066	88.729
0	BSW00067	86.579
0	BSW00068	83.833
0	BSW00069	82.857
0	BSW00070	85.526
0	BSW00071	86.562
0	BSW00072	82.25
0	BSW00073	85.568
0	BSW00074	82.5
0	BSW00075	82.273
0	BSW00076	87.5
0	BSW00077	85.87
0	BSW00078	82.769
0	BSW00079	87.586
0	BSW00080	85.385
0	BSW00081	87.021
0	BSW00082	83.605
0	BSW00083	87.895
0	BSW00084	77.847
0	BSW00085	86.63
0	BSW00086	85.2
0	BSW00087	88.917
0	BSW00088	83.75
0	BSW00089	84.643
0	BSW00090	85.652
0	BSW00091	86.071
0	BSW00092	87.857
0	BSW00093	88.023
0	BSW00094	88.553
0	BSW00095	84
0	BSW00096	88.103
0	BSW00097	85.238
0	BSW00098	85.481
0	BSW00099	88.056
0	BSW00100	78
0	BSW00101	83
0	BSW00102	87.812
0	BSW00103	85
0	BSW00104	83.333
0	BSW00105	87.397
0	BSW00106	85
0	BSW00107	84.583
0	BSW00108	89.386
0	BSW00109	89.167
0	BSW00110	88
0	BSW00111	88.679
0	BSW00112	85.385
0	BSW00113	88.75
0	BSW00114	86.154
0	BSW00115	87.812
0	BSW00116	89.545
0	BSW00117	87.576
0	BSW00118	86.818
0	BSW00119	86.274
0	BSW00120	85.882
0	BSW00121	88.636
0	BSW00122	85
0	BSW00123	88.571
0	BSW00124	86.6
0	BSW00125	80.75
0	BSW00126	88.2
0	BSW00127	81.02
0	BSW00128	81.765
0	BSW00129	88.5
0	BSW00130	86.562
0	BSW00131	85.217
0	BSW00132	82.222
0	BSW00133	81.51
0	BSW00134	85
0	BSW00135	88.571
0	BSW00136	87
0	BSW00137	89.6
0	BSW00138	85.238
0	BSW00139	85.882
0	BSW00140	78.961
0	BSW00141	85
0	BSW00142	85.476
0	BSW00143	87
0	BSW00144	85.714
0	BSW00145	84.625
0	BSW00146	78.955
0	BSW00147	88.542
0	BSW00148	84.535
0	BSW00149	86.591
0	BSW00150	85.625
0	BSW00151	80.417
0	BSW00152	88.806
0	BSW00153	83.889
0	BSW00154	85.5
0	BSW00155	89.769
0	BSW00156	88
0	BSW00157	82.917
0	BSW00158	87.6
0	BSW00159	88.472
0	BSW00160	87.727
0	BSW00161	86.562
0	BSW00162	87.857
0	BSW00163	87.5
0	BSW00164	88.214
0	BSW00165	87.593
0	BSW00166	87.143
0	BSW00167	88.871
0	BSW00168	89.844
0	BSW00169	89.231
0	BSW00170	89.5
0	BSW00171	83.658
0	BSW00172	81.19
0	BSW00173	86.4
0	BSW00174	85.135
0	BSW00175	86.356
0	BSW00176	87.5
0	BSW00177	81.757
0	BSW00178	89.096
0	BSW00179	87.917
0	BSW00180	90
0	BSW00181	86.538
0	BSW00182	82.857
0	BSW00183	82.273
0	BSW00184	85.455
0	BSW00185	83.696
0	BSW00186	85
0	BSW00187	88.75
0	BSW00188	86.824
0	BSW00189	82.174
0	BSW00190	86.154
0	BSW00191	85.909
0	BSW00192	88.571
0	BSW00193	87.535
0	BSW00194	89.014
0	BSW00195	88.25
0	BSW00196	88.077
0	BSW00197	85.769
0	BSW00198	88.077
0	BSW00199	87.658
0	BSW00200	84.167
0	BSW00201	85.455
0	BSW00202	89.4
0	BSW00203	83.714
0	BSW00204	86.204
0	BSW00205	86.154
0	BSW00206	86.559
0	BSW00207	89.19
0	BSW00208	86.111
0	BSW00209	88.646
0	BSW00210	84.615
0	BSW00211	88.095
0	BSW00212	85.741
0	BSW00213	85.357
0	BSW00214	85
0	BSW00215	89.722
0	BSW00216	82.986
0	BSW00217	86.923
0	BSW00218	88.843
0	BSW00219	84.07
0	BSW00220	84.353
0	BSW00221	87.557
0	BSW00222	88.529
0	BSW00223	80
0	BSW00224	90
0	BSW00225	82.442
0	BSW00226	87.213
0	BSW00227	87.5
0	BSW00228	86.875
0	BSW00229	89.167
0	BSW00230	85.738
0	BSW00231	85.588
0	BSW00232	89.643
0	BSW00233	85.227
0	BSW00234	90
0	BSW00235	86.714
0	BSW00236	89.8
0	BSW00237	86.897
0	BSW00238	87.069
0	BSW00239	88.231
0	BSW00240	85.337
0	BSW00241	87.5
0	BSW00242	85
0	BSW00243	84.091
0	BSW00244	84.194
0	BSW00245	87.143
0	BSW00246	85.556
0	BSW00247	88.333
0	BSW00248	88
0	BSW00249	86.562
0	BSW00250	85.882
0	BSW00251	85.75
0	BSW00252	84.103
0	BSW00253	86.381
0	BSW00254	87.143
0	BSW00255	88.113
0	BSW00256	86.824
0	BSW00257	88.061
0	BSW00258	87.871
0	BSW00259	88
0	BSW00260	88.75
0	BSW00261	85
0	BSW00262	89.667
0	BSW00263	83.333
0	BSW00264	89.153
0	BSW00265	85.156
0	BSW00266	86.786
0	BSW00267	89.07
0	BSW00268	87.368
0	BSW00269	86.562
0	BSW00270	84.607
0	BSW00271	83.529
0	BSW00272	84.091
0	BSW00273	87
0	BSW00274	88.913
0	BSW00275	85.885
0	BSW00276	84.94
0	BSW00277	84.615
0	BSW00278	85.625
0	BSW00279	87.727
0	BSW00280	86.667
0	BSW00281	85.859
0	BSW00282	86.455
0	BSW00283	90
0	BSW00284	85.208
0	BSW00285	87.368
0	BSW00286	79.118
0	BSW00287	87.5
0	BSW00288	85.294
0	BSW00289	87.534
0	BSW00290	87.876
0	BSW00291	82.667
0	BSW00292	87.778
0	BSW00293	87.143
0	BSW00294	78.571
0	BSW00295	89.167
0	BSW00296	81.481
0	BSW00297	82.614
0	BSW00298	88.75
0	BSW00299	87.059
0	BSW00300	88.333
0	BSW00301	87
0	BSW00302	86.471
0	BSW00303	87.692
0	BSW00304	88.366
0	BSW00305	78.728
0	BSW00306	85.789
0	BSW00307	86.667
0	BSW00308	87.647
0	BSW00309	79.597
0	BSW00310	85.333
0	BSW00311	85.5
0	BSW00312	90
0	BSW00313	86.575
0	BSW00314	85.536
0	BSW00315	88.636
0	BSW00316	86.667
0	BSW00317	81.184
0	BSW00318	88
0	BSW00319	88.1
0	BSW00320	87.41
0	BSW00321	88.75
0	BSW00322	84.091
0	BSW00323	86.875
0	BSW00324	86.413
0	BSW00325	80.833
0	BSW00326	88.125
0	BSW00327	87.812
0	BSW00328	86.667
0	BSW00329	85.417
0	BSW00330	87.778
0	BSW00331	88.571
0	BSW00332	85.882
0	BSW00333	78.704
0	BSW00334	88.654
0	BSW00335	88.333
0	BSW00336	89.167
0	BSW00337	86.154
0	BSW00338	87.119
0	BSW00339	88.75
0	BSW00340	89.651
0	BSW00341	87
0	BSW00342	88.235
0	BSW00343	85.357
0	BSW00344	82.5
0	BSW00345	85.714
0	BSW00346	88.462
0	BSW00347	87.831
0	BSW00348	90
0	BSW00349	87
0	BSW00350	89
0	BSW00351	87
0	BSW00352	86.875
0	BSW00353	86.923
0	BSW00354	85.909
0	BSW00355	88.75
0	BSW00356	86.25
0	BSW00357	81.25
0	BSW00358	84.722
0	BSW00359	87.857
0	BSW00360	88.889
0	BSW00361	88.409
0	BSW00362	87.222
0	BSW00363	87.368
0	BSW00364	88.8
0	BSW00365	86.25
0	BSW00366	81.579
0	BSW00367	88.056
0	BSW00368	87.5
0	BSW00369	86.071
0	BSW00370	88.148
0	BSW00371	90
0	BSW00372	87.308
0	BSW00373	84.524
0	BSW00374	85.789
0	BSW00375	86.562
0	BSW00376	89.2
0	BSW00377	84.75
0	BSW00378	78.188
0	BSW00379	86.923
0	BSW00380	85.556
0	BSW00381	84.25
0	BSW00382	87.239
0	BSW00383	85.667
0	BSW00384	85.319
0	BSW00385	88.458
0	BSW00386	84.615
0	BSW00387	86.818
0	BSW00388	86
0	BSW00389	84.792
0	BSW00390	85.556
0	BSW00391	87.821
0	BSW00392	89.677
0	BSW00393	86.875
0	BSW00394	84.688
0	BSW00395	87.419
0	BSW00396	86.148
0	BSW00397	90
0	BSW00398	86.154
0	BSW00399	87.692
0	BSW00400	88.5
0	BSW00401	88.077
0	BSW00402	85.625
0	BSW00403	85.938
0	BSW00404	86.607
0	BSW00405	83.636
0	BSW00406	85.882
0	BSW00407	84.944
0	BSW00408	86.364
0	BSW00409	87.5
0	BSW00410	88.125
0	BSW00411	89.352
0	BSW00412	87
0	BSW00413	88.529
0	BSW00414	86.875
0	BSW00415	89.062
0	BSW00416	86.053
0	BSW00417	88.5
0	BSW00418	85.682
0	BSW00419	87.5
0	BSW00420	88.519
0	BSW00421	82.273
0	BSW00422	89.403
0	BSW00423	81.25
0	BSW00424	86.154
0	BSW00425	83.824
0	BSW00426	85.455
0	BSW00427	87.778
0	BSW00428	87.308
0	BSW00429	86.721
0	BSW00430	86.818
0	BSW00431	89.107
0	BSW00432	80.114
0	BSW00433	88.333
0	BSW00434	89.048
0	BSW00435	87.615
0	BSW00436	87
0	BSW00437	85.5
0	BSW00438	85.638
0	BSW00439	85.833
0	BSW00440	89.333
0	BSW00441	83.846
0	BSW00442	86
0	BSW00443	88.462
0	BSW00444	87.192
0	BSW00445	86.25
0	BSW00446	85.429
0	BSW00447	87
0	BSW00448	84.286
0	BSW00449	89.059
0	BSW00450	86.364
0	BSW00451	87.308
0	BSW00452	85
0	BSW00453	86.111
0	BSW00454	88.684
0	BSW00455	86.875
0	BSW00456	84.809
0	BSW00457	86.016
0	BSW00458	88.71
0	BSW00459	87.938
0	BSW00460	85.263
0	BSW00461	85
0	BSW00462	86.299
0	BSW00463	87.308
0	BSW00464	86.25
0	BSW00465	87.101
0	BSW00466	85
0	BSW00467	87.939
0	BSW00468	85.119
0	BSW00469	89.143
0	BSW00470	84.231
0	BSW00471	86.566
0	BSW00472	85
0	BSW00473	87.027
0	BSW00474	81.136
0	BSW00475	79.167
0	BSW00476	89.949
0	BSW00477	87.222
0	BSW00478	83
0	BSW00479	87.5
0	BSW00480	89.727
0	BSW00481	89.474
0	BSW00482	82.667
0	BSW00483	86.667
0	BSW00484	89.615
0	BSW00485	82.917
0	BSW00486	85.301
0	BSW00487	88.571
0	BSW00488	84.286
0	BSW00489	87.571
0	BSW00490	89.545
0	BSW00491	86.875
0	BSW00492	85.069
0	BSW00493	88.873
0	BSW00494	81.667
0	BSW00495	89.333
0	BSW00496	88.046
0	BSW00497	87.143
0	BSW00498	83.833
0	BSW00499	85.938
0	BSW00500	85
0	BSW00501	87.805
0	BSW00502	89.167
0	BSW00503	85.769
0	BSW00504	85
0	BSW00505	87
0	BSW00506	88.824
0	BSW00507	81
0	BSW00508	86.203
0	BSW00509	84.474
0	BSW00510	85
0	BSW00511	89.474
0	BSW00512	89.571
0	BSW00513	85.526
0	BSW00514	89.672
0	BSW00515	89.25
0	BSW00516	85.833
0	BSW00517	86.071
0	BSW00518	86.667
0	BSW00519	85.417
0	BSW00520	86.5
0	BSW00521	88.462
0	BSW00522	87.733
0	BSW00523	88.434
0	BSW00524	86.809
0	BSW00525	86.029
0	BSW00526	84.231
0	BSW00527	85.312
0	BSW00528	87.324
0	BSW00529	83.71
0	BSW00530	85.909
0	BSW00531	89.231
0	BSW00532	89.138
0	BSW00533	82.5
0	BSW00534	87.766
0	BSW00535	85
0	BSW00536	85.556
0	BSW00537	87.733
0	BSW00538	85.385
0	BSW00539	88.469
0	BSW00540	89.167
0	BSW00541	85
0	BSW00542	84.375
0	BSW00543	86.25
0	BSW00544	88.929
0	BSW00545	85.8
0	BSW00546	88.125
0	BSW00547	85
0	BSW00548	88.939
0	BSW00549	85
0	BSW00550	87.105
0	BSW00551	85.556
0	BSW00552	84.444
0	BSW00553	86.522
0	BSW00554	83.438
0	BSW00555	82.75
0	BSW00556	81
0	BSW00557	86.154
0	BSW00558	85.455
0	BSW00559	87.5
0	BSW00560	86.429
0	BSW00561	86.25
0	BSW00562	88
0	BSW00563	88.471
0	BSW00564	87.442
0	BSW00565	85
0	BSW00566	90
0	BSW00567	87.778
0	BSW00568	87.955
0	BSW00569	89.375
0	BSW00570	87.875
0	BSW00571	85.526
0	BSW00572	87.143
0	BSW00573	89.429
0	BSW00574	88.158
0	BSW00575	88.033
0	BSW00576	85.5
0	BSW00577	87.843
0	BSW00578	89.286
0	BSW00579	85.556
0	BSW00580	86.364
0	BSW00581	89.13
0	BSW00582	88.615
0	BSW00583	85.303
0	BSW00584	88.962
0	BSW00585	89.255
0	BSW00586	88
0	BSW00587	84.308
0	BSW00588	85
0	BSW00589	86.974
0	BSW00590	89
0	BSW00591	87
0	BSW00592	89
0	BSW00593	86.471
0	BSW00594	86.389
0	BSW00595	89.615
0	BSW00596	84.205
0	BSW00597	82.353
0	BSW00598	89
0	BSW00599	86.538
0	BSW00600	88.265
0	BSW00601	89.322
0	BSW00602	82.692
0	BSW00603	81.275
0	BSW00604	85
0	BSW00605	84.88
0	BSW00606	88.889
0	BSW00607	85
0	BSW00608	89.429
0	BSW00609	86.981
0	BSW00610	84.062
0	BSW00611	85.312
0	BSW00612	85.5
0	BSW00613	90
0	BSW00614	86.786
0	BSW00615	89.615
0	BSW00616	87.742
0	BSW00617	87.5
0	BSW00618	85.818
0	BSW00619	85
0	BSW00620	89.444
0	BSW00621	88.519
0	BSW00622	86.364
0	BSW00623	90
0	BSW00624	85.818
0	BSW00625	84.952
0	BSW00626	85
0	BSW00627	88.333
0	BSW00628	84.667
0	BSW00629	86.887
0	BSW00630	85.62
0	BSW00631	85.735
0	BSW00632	85.227
0	BSW00633	86.282
0	BSW00634	88.529
0	BSW00635	84.333
0	BSW00636	90
0	BSW00637	86.944
0	BSW00638	88.125
0	BSW00639	85
0	BSW00640	85
0	BSW00641	89.194
0	BSW00642	85
0	BSW00643	89
0	BSW00644	85
0	BSW00645	88
0	BSW00646	89.226
0	BSW00647	85.725
0	BSW00648	83.75
0	BSW00649	85
0	BSW00650	88.798
0	BSW00651	85.385
0	BSW00652	87.5
0	BSW00653	85.5
0	BSW00654	85
0	BSW00655	88.636
0	BSW00656	85.078
0	BSW00657	85.052
0	BSW00658	87.692
0	BSW00659	89.242
0	BSW00660	86.596
0	BSW00661	84.592
0	BSW00662	86.25
0	BSW00663	86.176
0	BSW00664	88.154
0	BSW00665	86.9
0	BSW00666	84.828
0	BSW00667	87.5
0	BSW00668	85.417
0	BSW00669	86.977
0	BSW00670	85
0	BSW00671	85
0	BSW00672	88.333
0	BSW00673	85.175
0	BSW00674	85
0	BSW00675	85
0	BSW00676	86.667
0	BSW00677	87
0	BSW00678	85.455
0	BSW00679	86.765
0	BSW00680	85
0	BSW00681	87.5
0	BSW00682	86.333
0	BSW00683	86.455
0	BSW00684	87.097
0	BSW00685	85
0	BSW00686	84.63
0	BSW00687	85
0	BSW00688	85
0	BSW00689	83.889
0	BSW00690	85
0	BSW00691	85.517
0	BSW00692	85.541
0	BSW00693	86
0	BSW00694	88.529
0	BSW00695	88.889
0	BSW00696	83.333
0	BSW00697	85.577
0	BSW00698	84.444
0	BSW00699	87.812
0	BSW00700	86.667
0	BSW00701	85
0	BSW00702	83.846
0	BSW00703	85.909
0	BSW00704	85.625
0	BSW00705	85
0	BSW00706	82.422
0	BSW00707	87.302
0	BSW00708	85.391
0	BSW00709	85
0	BSW00710	87.5
0	BSW00711	88.636
0	BSW00712	85
0	BSW00713	85.49
0	BSW00714	85.476
0	BSW00715	80.789
0	BSW00716	85
0	BSW00717	86
0	BSW00718	85.5
0	BSW00719	86
0	BSW00720	84.211
0	BSW00721	85.317
0	BSW00722	85
0	BSW00723	86.471
0	BSW00724	81.667
0	BSW00725	84.333
0	BSW00726	88.095
0	BSW00727	86.562
0	BSW00728	84.375
0	BSW00729	83.75
0	BSW00730	85.238
0	BSW00731	81.154
0	BSW00732	84.545
0	BSW00733	82.407
0	BSW00734	85.658
0	BSW00735	80.333
0	BSW00736	85.417
0	BSW00737	84.688
0	BSW00738	85.571
0	BSW00739	86.923
0	BSW00740	85.417
0	BSW00741	81.053
0	BSW00742	84.667
0	BSW00743	85
0	BSW00744	85
0	BSW00745	85
0	BSW00746	85
0	BSW00747	82.4
0	BSW00748	83.393
0	BSW00749	81.111
0	BSW00750	85.5
0	BSW00751	85.172
0	BSW00752	84.231
0	BSW00753	85
0	BSW00754	86.25
0	BSW00755	82.857
0	BSW00756	84.2
0	BSW00757	83.8
0	BSW00758	85
0	BSW00759	84.444
0	BSW00760	85
0	BSW00761	84.583
0	BSW00762	84.792
0	BSW00763	86.364
0	BSW00764	84.615
0	BSW00765	86.739
0	BSW00766	85.417
0	BSW00767	86.146
0	BSW00768	84.853
0	BSW00769	87.222
0	BSW00770	85
0	BSW00771	85
0	BSW00772	85.645
0	BSW00773	85
0	BSW00774	83.75
0	BSW00775	86
0	BSW00776	83.077
0	BSW00777	82.273
0	BSW00778	82.5
0	BSW00779	80.645
0	BSW00780	85
0	BSW00781	80.263
0	BSW00782	83.864
0	BSW00783	87
0	BSW00784	84.75
0	BSW00785	85.909
0	BSW00786	86
0	BSW00787	86.2
0	BSW00788	85
0	BSW00789	84.821
0	BSW00790	85.833
0	BSW00791	85
0	BSW00792	85
0	BSW00793	83.333
0	BSW00794	84.211
